# Principal Components Analysis fails to recover phylogenetic structure in hominins

**DOI:** 10.1101/2025.10.31.685754

**Authors:** Levi Y. Raskin, Maja Šešelj, Bárbara D. Bitarello, Sofia Stroustrup, Jacky K. Li, John Huelsenbeck

## Abstract

**Objectives:** Paleoanthropologists often utilize geometric morphometrics and principal components analysis (PCA) to interpret shape variation within the hominin fossil record. It is common practice to interpret proximity in principal components (PC) space among taxa as indicative of not just morphological, but also phylogenetic affinity. This interpretation, however, has not been directly evaluated for hominins.

**Materials and Methods:** First, we inferred the posterior distribution of hominin phylogenetic trees and subsampled trees from this distribution. On these phylogenies, we simulated 2D and 3D geometric morphometric datasets and traditional morphological datasets, containing traits analogous to measurements of size or length, with varying numbers of landmarks or traits and evolutionary rates. On each dataset, we conducted a PCA and used neighbor-joining to infer evolutionary relationships from the PC scores of each taxon. We measure the difference between the PCA tree and sampled tree with subtree pruning and regrafting distance and Robinson-Foulds distance.

**Results:** PCA trees inferred from traditional morphometric data were identical to the sampled tree in 0.11% of datasets when we only considered PC axes 1 and 2, and in 2.9% of datasets when we considered all axes. No PCA tree inferred from any of the 2,400,000 shape datasets was identical to the sampled tree, regardless of the number of axes.

**Discussion:** Phylogenetic interpretations of the hominin fossil record based on proximity in PC space are inherently flawed and likely to be erroneous. Arguments in the hominin systematics literature based on PCA should therefore be reevaluated using phylogenetically-informed alternatives.
