## Supplemental Table S1 for "Principal Components Analysis fails to recover phylogenetic structure in hominins"

### Sheet: PC1 and 2 (unaligned)
Geometric morphometric data
SOM Table S1 from Raskin et al. (2025) detailing means, mean shifts, and significance of those shifts in the mean tree distances
PC1 and PC2 only, across both 2D and 3D data, without Procrustes alignment
Mean SPR distance
	Number of landmarks				Number of dimensions
	10	9.477			2	9.729
	25	9.462			3	9.162
	50	9.397
Difference in mean SPR distance					Difference in mean SPR distance
	Number of landmarks\number of landmarks	10	25		2 vs. 3 dimensions	-0.567
	25	-0.015
	50	-0.08	-0.065
Significance of that shift (Mann-Whitney U test)					Significance of that shift (Mann-Whitney U test)
	Number of landmarks\number of landmarks	10	25		2 vs. 3 dimensions	<2.2e-16
	25	1.971e-11
	50	<2.2e-16	<2.2e-16
Mean RF distance
	Number of landmarks				Number of dimensions
	10	31.181			2	31.873
	25	31.134			3	30.308
	50	30.958
Difference in mean RF distance					Difference in mean RF distance
	Number of landmarks\number of landmarks	10	25		2 vs. 3 dimensions	-1.565
	25	-0.047
	50	-0.223	-0.176
Significance of that shift (Mann-Whitney U test)					Significance of that shift (Mann-Whitney U test)
	Number of landmarks\number of landmarks	10	25		2 vs. 3 dimensions	<2.2e-16
	25	3.255e-14
	50	<2.2e-16	<2.2e-16

### Sheet: All PCs (unaligned)
Geometric morphometric data
SOM Table S1 from Raskin et al. (2025) detailing means, mean shifts, and significance of those shifts in the mean tree distances
All PCs, across both 2D and 3D data, without procrustes alignment
Mean SPR distance
	Number of landmarks				Number of dimensions
	10	9.319			2	9.609
	25	9.282			3	8.884
	50	9.139
Difference in mean SPR distance					Difference in mean SPR distance
	Number of landmarks\number of landmarks	10	25		2 vs. 3 dimensions	-0.725
	25	-0.037
	50	-0.18	-0.143
Significance of that shift (Mann-Whitney U test)					Significance of that shift (Mann-Whitney U test)
	Number of landmarks\number of landmarks	10	25		2 vs. 3 dimensions	<2.2e-16
	25	<2.2e-16
	50	<2.2e-16	<2.2e-16
Mean RF distance
	Number of landmarks				Number of dimensions
	10	30.741			2	31.581
	25	30.627			3	29.462
	50	30.198
Difference in mean RF distance					Difference in mean RF distance
	Number of landmarks\number of landmarks	10	25		2 vs. 3 dimensions	-2.119
	25	-0.114
	50	-0.543	-0.429
Significance of that shift (Mann-Whitney U test)					Significance of that shift (Mann-Whitney U test)
	Number of landmarks\number of landmarks	10	25		2 vs. 3 dimensions	<2.2e-16
	25	<2.2e-16
	50	<2.2e-16	<2.2e-16

### Sheet: PC1 and 2 (aligned)
Geometric morphometric data
SOM Table S1 from Raskin et al. (2025) detailing means, mean shifts, and significance of those shifts in the mean tree distances
PC1 and PC2 only, across both 2D and 3D data, without Procrustes alignment
Mean SPR distance
	Number of landmarks				Number of dimensions
	10	10.714			2	10.518
	25	10.707			3	10.814
	50	10.578
Difference in mean SPR distance					Difference in mean SPR distance
	Number of landmarks\number of landmarks	10	25		2 vs. 3 dimensions	0.296
	25	-0.007
	50	-0.136	-0.129
Significance of that shift (Mann-Whitney U test)					Significance of that shift (Mann-Whitney U test)
	Number of landmarks\number of landmarks	10	25		2 vs. 3 dimensions	<2.2e-16
	25	0.0007121
	50	<2.2e-16	<2.2e-16
Mean RF distance
	Number of landmarks				Number of dimensions
	10	34.553			2	34.391
	25	34.631			3	34.698
	50	34.449
Difference in mean RF distance					Difference in mean RF distance
	Number of landmarks\number of landmarks	10	25		2 vs. 3 dimensions	0.307
	25	0.078
	50	-0.104	-0.182
Significance of that shift (Mann-Whitney U test)					Significance of that shift (Mann-Whitney U test)
	Number of landmarks\number of landmarks	10	25		2 vs. 3 dimensions	<2.2e-16
	25	<2.2e-16
	50	<2.2e-16	<2.2e-16

### Sheet: All PCs (aligned)
Geometric morphometric data
SOM Table S1 from Raskin et al. (2025) detailing means, mean shifts, and significance of those shifts in the mean tree distances
All PCs, across both 2D and 3D data, without procrustes alignment
Mean SPR distance
	Number of landmarks				Number of dimensions
	10	10.345			2	10.106
	25	10.296			3	10.393
	50	10.107
Difference in mean SPR distance					Difference in mean SPR distance
	Number of landmarks\number of landmarks	10	25		2 vs. 3 dimensions	0.287
	25	-0.049
	50	-0.238	-0.189
Significance of that shift (Mann-Whitney U test)					Significance of that shift (Mann-Whitney U test)
	Number of landmarks\number of landmarks	10	25		2 vs. 3 dimensions	<2.2e-16
	25	<2.2e-16
	50	<2.2e-16	<2.2e-16
Mean RF distance
	Number of landmarks				Number of dimensions
	10	33.756			2	33.43
	25	33.708			3	33.742
	50	33.294
Difference in mean RF distance					Difference in mean RF distance
	Number of landmarks\number of landmarks	10	25		2 vs. 3 dimensions	0.312
	25	-0.048
	50	-0.462	-0.414
Significance of that shift (Mann-Whitney U test)					Significance of that shift (Mann-Whitney U test)
	Number of landmarks\number of landmarks	10	25		2 vs. 3 dimensions	<2.2e-16
	25	<2.2e-16
	50	<2.2e-16	<2.2e-16
