## Supplemental Table S2 for "Principal Components Analysis fails to recover phylogenetic structure in hominins"

### Sheet: PC1 and 2
Geometric morphometric data
SOM Table S2 from Raskin et al. (2025) detailing means, mean shifts, and significance of those shifts in the mean tree distances for our traditional morphological data
PC1 and PC2 only
Mean SPR distance
			Set rate			Variable rate expectation
	Number of characters	0.1	1	10	0.1	1	10		*Variable rates were drawn from gamma distributions with shape, scale 1, 10; 1, 1; and 10, 1. Throughout, the expectation of this distribution is used to refer to the specific shape, scale combination
	10	7.411	7.415	7.423	8.335	8.317	7.559
	25	5.979	5.99	5.967	6.997	7.015	6.112
	50	5.019	5.009	5.0164	5.957	5.954	5.125
	100	4.214	4.203	4.222	4.998	5.011	4.313
	250	3.444	3.437	3.448	4.003	3.996	3.504
	500	3.063	3.063	3.068	3.448	3.441	3.119
Difference in mean SPR distance
			Set rate vs. variable rate
	Number of characters	0.1	1	10
	10	-0.924	-0.902	-0.136
	25	-1.018	-1.025	-0.145
	50	-0.938	-0.945	-0.1086
	100	-0.784	-0.808	-0.091
	250	-0.559	-0.559	-0.056
	500	-0.385	-0.378	-0.051
Significance of that shift (Mann-Whitney U test)
			Set rate vs. variable rate
	Number of characters	0.1	1	10
	10	<2.2e-16	<2.2e-16	<2.2e-16
	25	<2.2e-16	<2.2e-16	<2.2e-16
	50	<2.2e-16	<2.2e-16	<2.2e-16
	100	<2.2e-16	<2.2e-16	2.80672e-15
	250	<2.2e-16	<2.2e-16	4.36534e-07
	500	<2.2e-16	<2.2e-16	5.13634e-06
Mean RF distance
			Set rate			Variable rate expectation
	Number of characters	0.1	1	10	0.1	1	10		*Variable rates were drawn from gamma distributions with shape, scale 1, 10; 1, 1; and 10, 1. Throughout, the expectation of this distribution is used to refer to the specific shape, scale combination
	10	23.968	23.981	23.983	27.52	27.499	24.55
	25	17.953	17.992	17.919	22.16	22.261	18.509
	50	14.213	14.209	14.205	17.824	17.822	14.632
	100	11.492	11.455	11.501	14.156	11.146	11.797
	250	9.263	9.232	9.264	10.827	10.805	9.419
	500	8.316	8.323	8.321	9.266	9.225	8.424
Difference in mean RF distance
			Set rate vs. variable rate
	Number of characters	0.1	1	10
	10	-3.552	-3.518	-0.567
	25	-4.207	-4.269	-0.59
	50	-3.611	-3.613	-0.427
	100	-2.664	0.309	-0.296
	250	-1.564	-1.573	-0.155
	500	-0.95	-0.902	-0.103
Significance of that shift (Mann-Whitney U test)
			Set rate vs. variable rate
	Number of characters	0.1	1	10
	10	<2.2e-16	<2.2e-16	<2.2e-16
	25	<2.2e-16	<2.2e-16	<2.2e-16
	50	<2.2e-16	<2.2e-16	<2.2e-16
	100	<2.2e-16	<2.2e-16	<2.2e-16
	250	<2.2e-16	<2.2e-16	3.189e-07
	500	<2.2e-16	<2.2e-16	0.0008269
Mean SPR distance
		Proportion of characters with conflicting phylogenetic signals
	Number of characters	0	0.1	0.25	0.5
	10	7.743	7.828	7.92	8.191
	25	6.343	6.426	6.579	6.812
	50	5.347	5.432	5.563	5.811
	100	4.493	4.57	4.695	4.916
	250	3.639	3.698	3.796	3.968
	500	3.2	3.252	3.324	3.445
Significance of that shift (Mann-Whitney U test)
	10 characters
		proportion conflicting\proportion conflicting	0	0.1	0.25
		0.1	<2.2e-16
		0.25	<2.2e-16	<2.2e-16
		0.5	<2.2e-16	<2.2e-16	<2.2e-16
	25 characters
		proportion conflicting\proportion conflicting	0	0.1	0.25
		0.1	<2.2e-16
		0.25	<2.2e-16	<2.2e-16
		0.5	<2.2e-16	<2.2e-16	<2.2e-16
	50 characters
		proportion conflicting\proportion conflicting	0	0.1	0.25
		0.1	<2.2e-16
		0.25	<2.2e-16	<2.2e-16
		0.5	<2.2e-16	<2.2e-16	<2.2e-16
	100 characters
		proportion conflicting\proportion conflicting	0	0.1	0.25
		0.1	<2.2e-16
		0.25	<2.2e-16	<2.2e-16
		0.5	<2.2e-16	<2.2e-16	<2.2e-16
	250 characters
		proportion conflicting\proportion conflicting	0	0.1	0.25
		0.1	<2.2e-16
		0.25	<2.2e-16	<2.2e-16
		0.5	<2.2e-16	<2.2e-16	<2.2e-16
	500 characters
		proportion conflicting\proportion conflicting	0	0.1	0.25
		0.1	<2.2e-16
		0.25	<2.2e-16	<2.2e-16
		0.5	<2.2e-16	<2.2e-16	<2.2e-16
Mean RF distance
		Proportion of characters with conflicting phylogenetic signals
	Number of characters	0	0.1	0.25	0.5
	10	25.25	25.611	25.996	27.144
	25	19.467	19.807	20.453	21.46
	50	15.484	15.817	16.323	17.276
	100	12.425	12.695	13.087	13.848
	250	9.802	9.974	10.253	10.75
	500	8.646	8.775	8.975	9.305
Significance of that shift (Mann-Whitney U test)
	10 characters
		proportion conflicting\proportion conflicting	0	0.1	0.25
		0.1	<2.2e-16
		0.25	<2.2e-16	<2.2e-16
		0.5	<2.2e-16	<2.2e-16	<2.2e-16
	25 characters
		proportion conflicting\proportion conflicting	0	0.1	0.25
		0.1	<2.2e-16
		0.25	<2.2e-16	<2.2e-16
		0.5	<2.2e-16	<2.2e-16	<2.2e-16
	50 characters
		proportion conflicting\proportion conflicting	0	0.1	0.25
		0.1	<2.2e-16
		0.25	<2.2e-16	<2.2e-16
		0.5	<2.2e-16	<2.2e-16	<2.2e-16
	100 characters
		proportion conflicting\proportion conflicting	0	0.1	0.25
		0.1	<2.2e-16
		0.25	<2.2e-16	<2.2e-16
		0.5	<2.2e-16	<2.2e-16	<2.2e-16
	250 characters
		proportion conflicting\proportion conflicting	0	0.1	0.25
		0.1	<2.2e-16
		0.25	<2.2e-16	<2.2e-16
		0.5	<2.2e-16	<2.2e-16	<2.2e-16
	500 characters
		proportion conflicting\proportion conflicting	0	0.1	0.25
		0.1	<2.2e-16
		0.25	<2.2e-16	<2.2e-16
		0.5	<2.2e-16	<2.2e-16	<2.2e-16

### Sheet: All PCs
Geometric morphometric data
SOM Table S2 from Raskin et al. (2025) detailing means, mean shifts, and significance of those shifts in the mean tree distances for our traditional morphological data
All PCs
Mean SPR distance
			Set rate			Variable rate expectation
	Number of characters	0.1	1	10	0.1	1	10		*Variable rates were drawn from gamma distributions with shape, scale 1, 10; 1, 1; and 10, 1. Throughout, the expectation of this distribution is used to refer to the specific shape, scale combination
	10	6.453	6.446	6.442	7.444	7.432	6.586
	25	4.586	4.602	4.575	5.668	5.691	4.721
	50	3.513	3.498	3.504	4.447	4.438	3.615
	100	2.725	2.716	2.73	3.442	3.44	2.809
	250	2.13	2.132	2.131	2.528	2.537	2.17
	500	1.886	1.895	1.895	2.123	2.119	1.909
Difference in mean SPR distance
			Set rate vs. variable rate
	Number of characters	0.1	1	10
	10	-0.991	-0.986	-0.144
	25	-1.082	-1.089	-0.146
	50	-0.934	-0.94	-0.111
	100	-0.717	-0.724	-0.079
	250	-0.398	-0.405	-0.039
	500	-0.237	-0.224	-0.014
Significance of that shift (Mann-Whitney U test)
			Set rate vs. variable rate
	Number of characters	0.1	1	10
	10	<2.2e-16	<2.2e-16	<2.2e-16
	25	<2.2e-16	<2.2e-16	<2.2e-16
	50	<2.2e-16	<2.2e-16	<2.2e-16
	100	<2.2e-16	<2.2e-16	1.6011e-11
	250	<2.2e-16	<2.2e-16	0.000368205
	500	<2.2e-16	<2.2e-16	0.158
Mean RF distance
			Set rate			Variable rate expectation
	Number of characters	0.1	1	10	0.1	1	10		*Variable rates were drawn from gamma distributions with shape, scale 1, 10; 1, 1; and 10, 1. Throughout, the expectation of this distribution is used to refer to the specific shape, scale combination
	10	20.307	20.316	20.313	24.414	20.387	20.884
	25	12.616	12.649	12.572	17.031	17.111	13.152
	50	8.715	8.703	8.702	12.09	12.056	9.083
	100	6.316	6.29	6.317	8.514	8.502	6.56
	250	4.702	4.7	4.701	5.765	5.786	4.806
	500	4.098	4.11	4.106	4.687	4.979	4.156
Difference in mean RF distance
			Set rate vs. variable rate
	Number of characters	0.1	1	10
	10	-4.107	-0.071	-0.571
	25	-4.415	-4.462	-0.58
	50	-3.375	-3.353	-0.381
	100	-2.198	-2.212	-0.243
	250	-1.063	-1.086	-0.105
	500	-0.589	-0.869	-0.05
Significance of that shift (Mann-Whitney U test)
			Set rate vs. variable rate
	Number of characters	0.1	1	10
	10	<2.2e-16	<2.2e-16	<2.2e-16
	25	<2.2e-16	<2.2e-16	<2.2e-16
	50	<2.2e-16	<2.2e-16	<2.2e-16
	100	<2.2e-16	<2.2e-16	<2.2e-16
	250	<2.2e-16	<2.2e-16	2.33544e-05
	500	<2.2e-16	<2.2e-16	0.0381
Mean SPR distance
		Proportion of characters with conflicting phylogenetic signals
	Number of characters	0	0.1	0.25	0.5
	10	6.8	6.92	7.045	7.401
	25	4.974	5.096	5.319	5.654
	50	3.836	3.961	4.145	4.475
	100	2.977	3.067	6.204	3.446
	250	2.271	2.3	2.345	2.448
	500	1.971	1.969	1.969	1.991
Significance of that shift (Mann-Whitney U test)
	10 characters
		proportion conflicting\proportion conflicting	0	0.1	0.25
		0.1	<2.2e-16
		0.25	<2.2e-16	<2.2e-16
		0.5	<2.2e-16	<2.2e-16	<2.2e-16
	25 characters
		proportion conflicting\proportion conflicting	0	0.1	0.25
		0.1	<2.2e-16
		0.25	<2.2e-16	<2.2e-16
		0.5	<2.2e-16	<2.2e-16	<2.2e-16
	50 characters
		proportion conflicting\proportion conflicting	0	0.1	0.25
		0.1	<2.2e-16
		0.25	<2.2e-16	<2.2e-16
		0.5	<2.2e-16	<2.2e-16	<2.2e-16
	100 characters
		proportion conflicting\proportion conflicting	0	0.1	0.25
		0.1	<2.2e-16
		0.25	<2.2e-16	<2.2e-16
		0.5	<2.2e-16	<2.2e-16	<2.2e-16
	250 characters
		proportion conflicting\proportion conflicting	0	0.1	0.25
		0.1	3.446e-10
		0.25	<2.2e-16	<2.2e-16
		0.5	<2.2e-16	<2.2e-16	<2.2e-16
	500 characters
		proportion conflicting\proportion conflicting	0	0.1	0.25
		0.1	0.469
		0.25	0.332	0.804
		0.5	9.424e-05	3.927e-06	1.221e-06
Mean RF distance
		Proportion of characters with conflicting phylogenetic signals
	Number of characters	0	0.1	0.25	0.5
	10	21.77	22.288	22.811	24.368
	25	14.189	14.633	15.502	16.843
	50	9.891	10.271	10.867	11.979
	100	7.083	7.327	7.698	8.392
	250	5.077	5.15	5.26	5.513
	500	4.305	4.299	4.301	4.359
Significance of that shift (Mann-Whitney U test)
	10 characters
		proportion conflicting\proportion conflicting	0	0.1	0.25
		0.1	<2.2e-16
		0.25	<2.2e-16	<2.2e-16
		0.5	<2.2e-16	<2.2e-16	<2.2e-16
	25 characters
		proportion conflicting\proportion conflicting	0	0.1	0.25
		0.1	<2.2e-16
		0.25	<2.2e-16	<2.2e-16
		0.5	<2.2e-16	<2.2e-16	<2.2e-16
	50 characters
		proportion conflicting\proportion conflicting	0	0.1	0.25
		0.1	<2.2e-16
		0.25	<2.2e-16	<2.2e-16
		0.5	<2.2e-16	<2.2e-16	<2.2e-16
	100 characters
		proportion conflicting\proportion conflicting	0	0.1	0.25
		0.1	<2.2e-16
		0.25	<2.2e-16	<2.2e-16
		0.5	<2.2e-16	<2.2e-16	<2.2e-16
	250 characters
		proportion conflicting\proportion conflicting	0	0.1	0.25
		0.1	3.169e-11
		0.25	<2.2e-16	<2.2e-16
		0.5	<2.2e-16	<2.2e-16	<2.2e-16
	500 characters
		proportion conflicting\proportion conflicting	0	0.1	0.25
		0.1	0.501
		0.25	0.557	0.934
		0.5	1.188e-06	3.502e-08	5.845e-08
